# KDM3A and KDM3B Maintain Naïve Pluripotency Through the Regulation of Alternative Splicing

**DOI:** 10.1101/2023.05.31.543088

**Authors:** Caleb M. Dillingham, Harshini Cormaty, Ellen C. Morgan, Andrew I. Tak, Dakarai E. Esgdaille, Paul L. Boutz, Rupa Sridharan

## Abstract

Histone modifying enzymes play a central role in maintaining cell identity by establishing a conducive chromatin environment for lineage specific transcription factor activity. Pluripotent embryonic stem cell (ESC) identity is characterized by a lower abundance of gene repression associated histone modifications that enables rapid response to differentiation cues. The KDM3 family of histone demethylases removes the repressive histone H3 lysine 9 dimethylation (H3K9me2). Here we uncover a surprising role for the KDM3 proteins in the maintenance of the pluripotent state through post-transcriptional regulation. We find that KDM3A and KDM3B interact with RNA processing factors such as EFTUD2 and PRMT5. Acute selective degradation of the endogenous KDM3A and KDM3B proteins resulted in altered splicing independent of H3K9me2 status or catalytic activity. These splicing changes partially resemble the splicing pattern of the more blastocyst-like ground state of pluripotency and occurred in important chromatin and transcription factors such as *Dnmt3b, Tbx3* and *Tcf12*. Our findings reveal non-canonical roles of histone demethylating enzymes in splicing to regulate cell identity.
