## Supplementary Table 1 for "KDM3A and KDM3B Maintain Naïve Pluripotency Through the Regulation of Alternative Splicing"

### Sheet: KDM3A_IP
PROTID	KDM3A_SpectralCount	KDM3A_Saint_Probability	FC_KDM3A/Uninduced+1
HIST1H2AL	119	0.77	119		FC>10
HIST1H3A	70	1	70		10>FC>5
H3F3C	48	1	48		FC<5
SRSF4	27	1	27
EFTUD2	45	1	22.5
PCNA	22	0.99	22
UBTF	21	1	21
SF3A1	20	0.99	20
CWC27	17	1	17
SUPT16	83	1	16.6
SF3B2	33	0.77	16.5
SRRM2	16	1	16
H2AFX	111	0.94	15.8571
RIF1	15	1	15
TUBB5	104	1	14.8571
HIST1H2AB	130	0.75	14.4444
H2AFZ	100	0.92	14.2857
NUMA1	14	1	14
SNRNP200	52	0.98	13
CBX5	26	1	13
NOP56	13	0.98	13
NOP58	12	1	12
SNRNP40	12	1	12
MRTO4	12	1	12
TCOF1	12	0.86	12
HIST1H4A	246	0.97	11.7143
PRPF19	35	1	11.6667
MSH6	23	1	11.5
RCC1	23	1	11.5
SSRP1	45	1	11.25
XPO1	11	1	11
CDC5L	11	1	11
BANF1	21	1	10.5
TXNL1	10	0.99	10
POLR2A	10	0.97	10
NCL	186	0.98	9.78947
SF3B4	39	0.99	9.75
WDR61	38	1	9.5
USP39	19	0.99	9.5
H2AFY	19	0.99	9.5
CBX3	85	1	9.44444
PRPF8	55	0.99	9.16667
PLRG1	9	0.99	9
SF3B1	52	0.87	8.66667
SNRPD2	33	0.8	8.25
TOP2A	147	1	8.16667
HNRNPA3	88	0.97	8
SSB	56	1	8
YBX3	16	0.82	8
VRK1	8	0.99	8
PRPF6	8	0.95	8
PCBP2	8	0.9	8
SF3A3	8	0.83	8
NPM1	229	1	7.89655
HIST1H3B	71	0.97	7.88889
DDX5	38	0.82	7.6
CBX1	77	1	7
MYBBP1A	56	1	7
SRSF6	28	0.98	7
SART1	14	0.94	7
HDAC6	7	0.99	7
LYAR	7	0.98	7
THOC6	7	0.98	7
PRPF4	7	0.97	7
SKIV2L2	7	0.96	7
SF3A2	7	0.89	7
HNRNPM	7	0.85	7
PARP1	60	0.71	6.66667
PCBP1	20	0.97	6.66667
DHX15	20	0.94	6.66667
CHD4	13	0.96	6.5
HIST1H1A	38	0.83	6.33333
HDAC1	25	0.88	6.25
UHRF1	12	0.98	6
SAP30BP	6	0.98	6
NHP2	6	0.97	6
POLR2D	6	0.97	6
HDGF	6	0.97	6
CSNK2A1	6	0.97	6
NPM3	6	0.97	6
PRPF40A	6	0.96	6
SUZ12	6	0.96	6
PAF1	6	0.96	6
HSPH1	6	0.95	6
ACIN1	6	0.93	6
SRRM1	6	0.93	6
SF3B5	6	0.86	6
EIF3B	6	0.9	6
FIP1L1	6	0.86	6
EED	17	0.97	5.66667
TRA2B	17	0.78	5.66667
SMU1	27	0.97	5.4
DDB1	64	0.98	5.33333
HIST1H2BM	215	0.87	5
HDAC2	20	0.89	5
SMARCA5	15	0.98	5
TARDBP	15	0.94	5
PABPN1	10	0.96	5
MORC3	10	0.95	5
TRIP12	10	0.94	5
SNRPG	10	0.94	5
DKC1	10	0.93	5
POLR2C	5	0.96	5
PCNP	5	0.96	5
HDGFRP2	5	0.96	5
WDR18	5	0.95	5
CWC15	5	0.95	5
CDC73	5	0.94	5
TPT1	5	0.94	5
RRP9	5	0.94	5
SUGP1	5	0.94	5
COIL	5	0.94	5
CTR9	5	0.89	5
FNBP4	5	0.86	5
MDN1	5	0.75	5
PSPC1	5	0.78	5
EIF4A3	5	0.81	5
HIST1H2BF	213	0.88	4.95349
DDX21	44	0.9	4.88889
SRSF9	14	0.94	4.66667
RBPJ	14	0.94	4.66667
PSIP1	37	0.97	4.625
SNRPE	18	0.97	4.5
NUP37	9	0.94	4.5
SRSF1	75	0.97	4.41176
PPIH	43	0.99	4.3
ACTL6A	43	0.98	4.3
BUB3	21	0.93	4.2
SRSF5	28	0.92	4
PPP2CB	20	0.84	4
NOLC1	16	0.76	4
DNMT3A	12	0.93	4
IGF2BP1	8	0.94	4
SF3B6	8	0.74	4
KAT7	4	0.93	4
ISY1	4	0.93	4
EZH2	4	0.93	4
DNMT3L	4	0.92	4
CTBP2	4	0.9	4
RBM25	4	0.89	4
PTGES3	4	0.89	4
ATRX	4	0.89	4
ESRRB	4	0.85	4
TPX2	4	0.79	4
WDR5	36	0.96	3.6
TOP2B	21	0.88	3.5
HELLS	7	0.9	3.5
SMNDC1	7	0.86	3.5
STRAP	7	0.82	3.5
BCAS2	7	0.81	3.5
WDR82	27	0.93	3.375
IK	6	0.87	3
THOC3	6	0.85	3
MSH2	6	0.81	3
PHF5A	6	0.8	3
TRA2A	6	0.79	3
PPIE	16	0.85	2.66667
DYNLL2	8	0.79	2.66667
SMARCC1	7	0.8	2.33333

### Sheet: KDM3B_IP
PROTID	KDM3B_SpectralCount	KDM3B_Saint_Probability	FC_KDM3B/Uninduced+1
HIST1H3A	36	1	36		FC>10
H3F3C	29	1	29		10>FC>5
EFTUD2	30	1	15		FC<5
RIF1	14	1	14
UBTF	12	1	12
SF3A1	12	0.99	12
MKI67	11	1	11
EIF4A3	11	1	11
YBX3	17	0.99	8.5
MDN1	8	1	8
SRRM2	8	1	8
NOP58	8	1	8
SRSF4	8	0.98	8
SUPT16	35	1	7
SNRNP200	28	1	7
MORC3	14	1	7
NUMA1	7	0.99	7
H2AFZ	46	0.93	6.57143
H2AFX	46	0.84	6.57143
H2AFY	12	1	6
PLRG1	6	1	6
XPO1	6	0.99	6
CWC27	6	0.99	6
WDR18	6	0.99	6
FIP1L1	6	0.97	6
NOLC1	23	1	5.75
CBX5	11	1	5.5
RCC1	11	1	5.5
MSH2	10	1	5
LYAR	5	0.99	5
HDGFRP2	5	0.99	5
CSNK2A1	5	0.99	5
TPX2	5	0.96	5
PCBP2	5	0.95	5
SNRPA1	5	0.76	5
TCOF1	5	0.8	5
DNMT3A	14	0.99	4.66667
NCL	87	1	4.57895
SSB	32	1	4.57143
MSH6	9	0.99	4.5
UHRF1	9	0.99	4.5
YBX1	26	0.85	4.33333
HIST1H3B	38	0.99	4.22222
CBX3	36	1	4
PCBP1	12	1	4
EED	12	1	4
DNMT3B	8	1	4
CDC73	4	0.98	4
TXNL1	4	0.98	4
RBM17	4	0.97	4
CDK11B	4	0.97	4
COPE	4	0.97	4
CDC5L	4	0.96	4
PAF1	4	0.96	4
SNRNP40	4	0.96	4
SRRM1	4	0.95	4
POLR2B	4	0.94	4
PRPF6	4	0.92	4
POLR2A	4	0.84	4
SF3A2	4	0.9	4
CDK1	4	0.89	4
NOP56	4	0.91	4
CAND1	4	0.79	4
DDX21	35	1	3.88889
MYBBP1A	30	1	3.75
PRPF19	11	0.99	3.66667
DHX15	11	0.97	3.66667
DDX5	18	0.84	3.6
HDAC1	14	0.96	3.5
PABPN1	7	0.99	3.5
PNN	7	0.98	3.5
USP39	7	0.97	3.5
DKC1	7	0.97	3.5
CHD4	7	0.96	3.5
PRPF8	20	0.9	3.33333
SMU1	16	1	3.2
HNRNPA3	33	0.86	3
HDAC2	12	0.98	3
SRSF9	9	1	3
SMARCC1	9	0.98	3
TRA2B	9	0.88	3
IGF2BP1	6	0.98	3
HELLS	6	0.97	3
SNW1	9	0.86	3
PCNP	3	0.98	3
THOC6	3	0.97	3
SRP19	3	0.97	3
GRWD1	3	0.96	3
RFC4	3	0.96	3
DNMT3L	3	0.96	3
NOP2	3	0.95	3
TPT1	3	0.95	3
DDX18	3	0.95	3
DDX50	3	0.95	3
COIL	3	0.95	3
VRK1	3	0.95	3
SAP30BP	3	0.95	3
CPSF2	3	0.94	3
POLR2E	3	0.94	3
CSNK1A1	3	0.93	3
CSTF3	3	0.92	3
SUZ12	3	0.88	3
HDAC6	3	0.85	3
ACIN1	3	0.84	3
CTR9	3	0.82	3
SF3B5	3	0.82	3
PSPC1	3	0.79	3
RANBP1	3	0.86	3
TOP2A	52	1	2.88889
SSRP1	11	0.98	2.75
NPM1	79	0.86	2.72414
SMARCA5	8	0.97	2.66667
CBX1	29	1	2.63636
PSIP1	21	1	2.625
DDB1	31	0.99	2.58333
HIST1H2BF	111	0.92	2.5814
TUBB5	18	0.98	2.57143
HIST1H2BM	108	0.89	2.51163
WDR61	10	0.95	2.5
SF3B4	10	0.79	2.5
NUP37	5	0.96	2.5
PHF5A	5	0.95	2.5
SMARCE1	5	0.94	2.5
HIST1H1B	12	0.83	2.4
DNAJC8	12	0.83	2.4
DDX39B	7	0.71	2.33333
TOP2B	13	0.94	2.16667
WDR82	17	0.99	2.125
WDR5	21	0.98	2.1
SRSF6	8	0.78	2
TARDBP	6	0.85	2
SAFB	4	0.93	2
TRIP12	4	0.88	2
BCAS2	4	0.88	2
SART1	4	0.77	2
ACTL6A	18	0.99	1.8
CSTF2	7	0.91	1.75
RBPJ	5	0.86	1.66667
PABPC1	8	0.77	1.6
SRSF1	27	0.85	1.58824
SRSF5	11	0.88	1.57143
SNRPE	6	0.88	1.5
BANF1	3	0.88	1.5
SRRT	3	0.88	1.5
THOC3	3	0.87	1.5
IK	3	0.86	1.5
SNRPG	3	0.86	1.5
PPIL1	3	0.84	1.5
SMNDC1	3	0.83	1.5
STRAP	3	0.83	1.5
TRA2A	3	0.83	1.5
DEK	3	0.76	1.5
PPIH	14	0.8	1.4
PPIE	8	0.73	1.33333
DYNLL2	4	0.83	1.33333
RAE1	5	0.75	1.25
PDIA3	5	0.74	1.25
