## Supplementary material for "KDM3A and KDM3B Maintain Naïve Pluripotency Through the Regulation of Alternative Splicing": Supplemenatry Table 2

### Sheet: DDeg+WT_DEG
DE genes called in DDeg+/WT Ebseq (FC greater than 2 or less than 0.5)
Gene_Symbol	PostFC
Casp12	14.5555
Lce1h	10.895
Robo2	9.53897
Prrx1	9.00441
Siglecg	8.9203
Ces2e	8.64357
Tex13	7.84783
Col8a1	6.94998
Col4a5	6.89071
Col13a1	6.87606
Cd37	6.82797
Masp1	6.73282
Cav1	6.69198
Col3a1	6.65208
Col11a1	6.52471
1700003M02Rik	6.47419
Pcdh7	5.87265
Tph1	5.52949
Gxylt2	5.34442
Sphk1	5.33613
Nrp1	5.24842
Igfbp7	5.15499
Scn3a	5.14291
Cdx1	5.13514
P4ha3	5.10694
Col4a6	4.87222
Gm13889	4.78487
2510009E07Rik	4.55317
Col12a1	4.50322
Lox	4.37788
Robo4	4.30584
Pmp22	4.29477
Pax3	4.29385
Nr2f2	4.20402
Nnat	4.15673
Acta2	3.97386
Stra8	3.95717
Ifi202b	3.89041
Tnc	3.87083
Synpo	3.86074
Ltbp3	3.7716
Postn	3.75267
Maf	3.72671
Lonrf2	3.71294
Vnn1	3.65021
Wisp1	3.54561
Olfr376	3.52424
Mid2	3.51084
Parm1	3.50955
Cyp1b1	3.48269
Tbx3	3.43821
Samd5	3.41438
Oxct2a	3.36705
Prss23	3.31435
Hoxd9	3.3136
Pappa	3.22564
Trim7	3.20297
Flrt2	3.17644
Timp2	3.15171
Rhobtb1	3.06308
Vax2	3.05941
Slc37a2	3.0409
Msx2	3.0366
Tnfaip8l2	3.01689
Tnfsf9	3.01286
Adamts5	3.01096
Slit2	3.00389
Hist3h2a	2.99708
Cdkn2b	2.99355
P2rx2	2.96885
Antxr2	2.95008
Ecm1	2.94137
Tbx18	2.93918
Cpz	2.93618
2310046K01Rik	2.92066
Inhbb	2.91193
Itga7	2.90532
Sp110	2.90144
Loxl2	2.89714
Ttll6	2.88322
Myh13	2.86004
Lhfp	2.8459
Mras	2.82691
Wls	2.79896
Bdh2	2.79127
Pcdhgb1	2.7679
Zan	2.76768
Chrm3	2.75475
Dnajb13	2.7483
Aox1	2.74144
Aard	2.72563
Fam81a	2.72086
Col4a2	2.72008
Col1a1	2.71539
Ano1	2.70892
C2	2.6909
Jdp2	2.66461
Gdf6	2.66359
Qsox1	2.65294
Smarcd3	2.65065
Slc15a1	2.63608
Mylpf	2.63103
Kirrel3	2.61823
Anxa1	2.61395
Mep1b	2.60782
Gsn	2.59932
Csf1	2.59315
Foxl2	2.59121
9930013L23Rik	2.56335
Dub1a	2.55528
Axl	2.55452
Mgll	2.54803
Kdr	2.54291
Kcnk4	2.54158
Ptgs2	2.53731
Gm4027	2.52622
Arhgap6	2.51651
Cd248	2.50175
Ptplad2	2.4729
Porcn	2.46262
Alcam	2.46141
Calcoco2	2.45661
Myo1f	2.45646
Zscan4d	2.45618
Gm7325	2.45521
Wnt9a	2.45511
Itga2b	2.44623
Col4a1	2.44159
Klhl30	2.4251
Gata6	2.41607
Emp1	2.40109
Foxa1	2.39751
Slc6a1	2.39337
2023-09-01	2.37103
Prss50	2.36994
Gm8300	2.36955
9030617O03Rik	2.36044
Zscan4c	2.35522
Hist2h2aa1	2.35462
Dazl	2.34822
Akap5	2.34547
Sorcs2	2.34095
Bmp1	2.33718
Fas	2.33392
Npnt	2.33349
1700019N12Rik	2.33048
Lrp1	2.32986
Zfhx2	2.32983
Slc38a5	2.32337
Cd44	2.31882
Emp3	2.31298
Cryab	2.3091
Gabarapl2	2.29827
Ptges	2.29824
Zscan4f	2.28983
Cobl	2.28641
Timp3	2.28608
Fam114a1	2.27512
Aif1l	2.27452
Bmp4	2.27431
Tgfb2	2.2734
Abcb5	2.27335
Vgf	2.27
Aes	2.26511
Anxa5	2.25784
Zscan4b	2.2497
Prickle2	2.2496
Mdga1	2.23851
Nid1	2.23229
Sfxn3	2.22943
Aqp3	2.22823
Nbl1	2.22336
Fez1	2.22228
Nedd9	2.21747
Gm2016	2.21576
Aldh1a2	2.21401
Abca1	2.2043
Elf4	2.20418
Zscan4e	2.20334
Pcdh18	2.20227
Gm216	2.2003
Usp17l5	2.19883
Ntn1	2.1917
Ccnd2	2.18511
Crim1	2.17542
Islr2	2.17321
Cdkn2a	2.15915
Gm5662	2.1572
Notch4	2.15587
Ikbip	2.15535
Zfp703	2.15528
Ncam1	2.15493
Rusc2	2.1503
Gpr126	2.14748
Pcdhgb4	2.14399
Megf11	2.14247
Prkca	2.14058
E2f2	2.13848
BC096441	2.1351
Kdelr3	2.13439
Apcdd1	2.12202
Rapgef3	2.12184
Ankrd33b	2.12087
Zeb2	2.11791
Chst11	2.11287
Tdpoz4	2.1029
Dmpk	2.09992
Serpinb1a	2.09658
Zfp296	2.09504
Scarf2	2.0933
Gm2022	2.09282
Dub1	2.09074
Fbn2	2.0853
Creb3l1	2.07911
Cd97	2.07751
Adamts9	2.07536
Adap1	2.06586
Kank4	2.06477
Galnt6	2.06421
Zp3	2.0583
Jam2	2.05626
B3galnt1	2.04924
Sox15	2.04702
Kit	2.0454
Thbs1	2.04538
BB287469	2.04496
Slc11a1	2.04458
B230312A22Rik	2.04286
Hist1h1c	2.04066
Pdgfa	2.03626
Hic1	2.03178
Trim52	2.03029
Erf	2.0296
Pcdhgb5	2.02271
Ceacam20	2.02218
Mreg	2.0219
Ak4	2.01783
Txnip	2.01466
Vim	2.01103
Mapre3	2.00916
Npr2	2.00127
Cdk14	0.499991
Rab15	0.499929
Lrp2	0.497137
Dhrs3	0.496129
Cacna1b	0.495763
Fermt1	0.49481
Jph1	0.494607
Frem2	0.494139
Dpys	0.493362
Med12l	0.493163
Gpr56	0.49266
Ptpn13	0.492454
Krt17	0.491274
Bhlhe40	0.489966
Rgs9bp	0.489101
Ddr1	0.484569
Liph	0.484149
Fam167a	0.482923
Kif21a	0.480999
Plxna4	0.479824
Dnmt3b	0.478333
Gm98	0.476883
Cgn	0.476746
Bcl2	0.476481
Slc46a3	0.473332
Nes	0.472636
Lad1	0.471075
Ap1m2	0.468856
Plbd1	0.467508
Col2a1	0.466247
Mapk12	0.465777
Pnma5	0.4654
Gm3696	0.464592
Ppp1r1a	0.464413
Marveld2	0.463709
Arntl2	0.463482
Inadl	0.463388
Mtap7d3	0.463238
Eno3	0.461328
Cysltr1	0.459321
Spnb1	0.459178
Wt1	0.458377
Fras1	0.455687
Aim2	0.455123
Prom2	0.454524
Epha1	0.454184
Gnao1	0.453063
Sfn	0.451342
Prickle1	0.45077
Trim54	0.448761
Kcnj3	0.447367
Lrp8	0.44717
Fam38b	0.445964
Slc30a3	0.44489
2810432L12Rik	0.44408
Pld4	0.442185
Tbc1d4	0.43963
Tubb4	0.439595
Elfn1	0.438222
Prr5l	0.438112
Shisa6	0.437467
9130008F23Rik	0.437012
Mfap4	0.433944
Irf1	0.433326
Aff3	0.432062
Col1a2	0.431602
Acta1	0.430434
Otx2	0.429141
Glod5	0.42898
St8sia3	0.428509
Jph3	0.428102
Ccdc64b	0.427662
Crym	0.427354
Slc5a5	0.424949
Ovol2	0.424837
Fam163b	0.424811
Gng13	0.423952
Pdzd2	0.423103
Pdlim3	0.422422
Nfasc	0.422239
Tmc4	0.419204
9230105E10Rik	0.419086
Tmem184a	0.41882
Cnn1	0.417521
Arrb1	0.414813
Adcy7	0.413517
1600029D21Rik	0.41286
Cited1	0.412274
Fam57b	0.411745
Gbp3	0.409187
Tmem63a	0.408504
Tacstd2	0.407695
St6gal2	0.406919
Syp	0.405651
1810041L15Rik	0.405384
Id2	0.405046
Gfra1	0.404438
Nefm	0.403368
Esrp1	0.402468
Pdgfb	0.401327
Cadm3	0.400326
Prom1	0.398777
Tmem54	0.398487
Tmem30b	0.398128
Xkr4	0.395867
Synpo2l	0.394892
Gbp2	0.39325
Zfp608	0.392038
Igfbp3	0.388063
Synpo2	0.387378
Artn	0.386262
Gbp1	0.384805
Dok2	0.382961
Grm6	0.378318
Pde1b	0.374986
Tspan7	0.374305
Wipf3	0.374064
Tdrd1	0.373534
Cldn6	0.372588
Actc1	0.371446
Pde1a	0.371232
Syt13	0.370962
Gpx2	0.36932
Clic5	0.368353
Psd4	0.366698
Zfp467	0.362372
Slc39a8	0.360509
Atp10a	0.35958
Kif1a	0.359427
F5	0.359225
S100a1	0.358039
Lefty1	0.356928
Prss8	0.356718
H2-DMb1	0.354918
Trim21	0.354402
Kcnh8	0.35398
Tgtp1	0.351335
H2-T9	0.343438
Kcnk1	0.343096
Lefty2	0.34238
Parp10	0.341789
Sall2	0.336797
Cthrc1	0.335265
Slc16a3	0.334867
Chst15	0.334425
Myl9	0.333434
Gm14435	0.332471
Thbs4	0.332433
Dtx4	0.33049
Slc35f1	0.32732
Apobec2	0.327198
Mslnl	0.325597
Irgm1	0.324576
Isg15	0.323275
Nkx2-2	0.322566
Itgb8	0.321773
A930038C07Rik	0.318119
Has2	0.315003
Col5a2	0.313538
Bcl11a	0.312057
Cdcp1	0.310408
Galnt3	0.307412
Epha8	0.30539
Lypd6b	0.305226
Fgd2	0.29882
Sema6a	0.298807
Cldn7	0.296721
Msx1	0.29486
Pou3f1	0.293813
Ppp4r4	0.291754
Tnfrsf1a	0.288071
Vwa2	0.28773
Xlr3a	0.286276
Mmp25	0.285253
Zfp36l3	0.284737
Fndc3c1	0.284685
Pcsk9	0.28227
Kcne1l	0.28198
Sel1l3	0.278037
Myl3	0.276179
Cxcl10	0.275896
Rnf150	0.274474
Rasef	0.271018
Mal2	0.2707
Slc6a14	0.266082
Foxi3	0.265307
Car4	0.263634
Slc16a2	0.257882
Inhbc	0.249756
Kcng3	0.246929
Cxcl16	0.244871
Marveld3	0.244339
Pde4b	0.240444
Pim2	0.239787
2610528J11Rik	0.235489
Calcr	0.231048
Pde1c	0.230728
Kctd12b	0.230715
Dpp6	0.22964
Oasl2	0.227861
Grb10	0.218128
Vrtn	0.211795
Irgm2	0.211671
Shisa3	0.211093
Prss44	0.209001
2310007B03Rik	0.201157
Psmb8	0.186955
Enpp2	0.185637
Cyp2j13	0.182586
Mpeg1	0.180859
BC021891	0.173057
Trim67	0.172807
Plac8	0.158584
Fgf5	0.150031
Spon1	0.126812
Cbln4	0.0911874
Ddx3y	0.0780336
Plagl1	0.059663
Uty	0.0310876
